# Simulations of the infant gut microbiota suggest that complex ecological interactions regulate effects of human milk oligosaccharides on microbial mucin consumption

**DOI:** 10.1101/2024.07.15.603541

**Authors:** David M. Versluis, Clair Wijtkamp, Ellen Looijesteijn, Jan M. W. Geurts, Roeland M. H. Merks

## Abstract

Intestinal mucin acts as a barrier protecting the infant gut wall against diseases such as colitis and rotavirus. *In vitro* experiments have shown that the gut microbiota of breastfed infants consumes less mucin than the microbiota of non-breastfed infants, but the mechanisms are incompletely understood. The main difference between human milk and most infant formulas is the presence of human milk oligosaccharides (HMOs) in human milk. We hypothesize that HMOs protect mucin by stimulating non-mucin consuming bacteria. To understand the underlying mechanisms we developed a computational model that describes the metabolism and ecology of the infant gut microbiota. Model simulations suggest that extracellular digestion of the HMO 2’-fucosyllactose by the mucin-consumer *Bifidobacterium bifidum* may make this species vulnerable to competitors. The digestion products of HMOs become ‘public goods’ that can be consumed by competing species such as *Bacteroides vulgatus* instead.*Bifidobacterium longum*, which does not consume mucin or produce public goods, can then become dominant, despite growing less efficiently on HMOs in monocultures than *B. bifidum*. In conclusion, our model simulations suggest that, through complex ecological interactions, HMOs may help lower mucin consumption by stimulating the non-mucin consumer *B. longum* at the expense of the mucin consumer *B. bifidum*.
