## Supplemental Table 1 for "Simulations of the infant gut microbiota suggest that complex ecological interactions regulate effects of human milk oligosaccharides on microbial mucin consumption"

Model name	Reaction name		Addition/Deletion/Replacement	Contents	Explanation
ALL	R_biomass		R	M_h2o__91__c__93__+M_atp__91__c__93__->M_adp__91__c__93__+M_pi__91__c__93__+M_h__91__c__93__	Replaces previous complex biomass reaction
Bacteroides_vulgatus_ATCC_8482	R_GALt1r		D		Deleted for causing thermodynamic imbalance
Bacteroides_vulgatus_ATCC_8482	R_GLCP3		R	M_glycogen__91__c__93__+M_pi__91__c__93__<->M_g1p__91__c__93__+M_glycogenb__91__c__93__	Removed input h that created a mass imbalance
Bifidobacterium_bifidum_NCIMB_41171	R_LCTSt		A	M_h__91__e__93__+M_lcts__91__e__93__<->M_h__91__c__93__+M_lcts__91__c__93__	Added to allow for lactose digestion
Bifidobacterium_bifidum_NCIMB_41171	R_EX_GOS5__40__e__41__		A	M_GOS5__91__e__93__	Added to allow for prebiotic digestion
Bifidobacterium_bifidum_NCIMB_41171	R_EX_GOS4__40__e__41__		A	M_GOS4__91__e__93__	Added to allow for prebiotic digestion
Bifidobacterium_bifidum_NCIMB_41171	R_EX_GOS3__40__e__41__		A	M_GOS3__91__e__93__	Added to allow for prebiotic digestion
Bifidobacterium_bifidum_NCIMB_41171	R_EX_2FuLa__40__e__41__		A	M_2FuLa__91__e__93__	Added to allow for prebiotic digestion
Bifidobacterium_bifidum_NCIMB_41171	R_EX_galtrio__40__e__41__		A	M_galtrio__91__e__93__	Added to allow for prebiotic digestion
Bifidobacterium_bifidum_NCIMB_41171	R_EX_galbio__40__e__41__		A	M_galbio__91__e__93__	Added to allow for prebiotic digestion
Bifidobacterium_bifidum_NCIMB_41171	R_FUC		A	M_h2o__91__e__93__+M_2FuLa__91__e__93__->M_fuc_L__91__e__93__+M_lcts__91__e__93__	Added to allow for prebiotic digestion
Bifidobacterium_bifidum_NCIMB_41171	R_LACZ_GOS5		A	M_h2o__91__e__93__+M_GOS5__91__e__93__->M_GOS4__91__e__93__+M_gal__91__e__93__	Added to allow for prebiotic digestion
Bifidobacterium_bifidum_NCIMB_41171	R_LACZ_GOS4		A	M_h2o__91__e__93__+M_GOS4__91__e__93__->M_GOS3__91__e__93__+M_gal__91__e__93__	Added to allow for prebiotic digestion
Bifidobacterium_bifidum_NCIMB_41171	R_LACZ_GOS3		A	M_h2o__91__e__93__+M_GOS3__91__e__93__->M_lcts__91__e__93__+M_gal__91__e__93__	Added to allow for prebiotic digestion
Bifidobacterium_bifidum_NCIMB_41171	R_LACZ_galtrio		A	M_h2o__91__e__93__+M_galtrio__91__e__93__->M_galbio__91__e__93__+M_gal__91__e__93__	Added to allow for prebiotic digestion
Bifidobacterium_bifidum_NCIMB_41171	R_LACZ_galbio		A	M_h2o__91__e__93__+M_gabio__91__e__93__->M_gal__91__e__93__+M_gal__91__e__93__	Added to allow for prebiotic digestion
Bifidobacterium_bifidum_NCIMB_41171	R_ATPS4		R	M_adp__91__c__93__+4M_h__91__e__93__+M_pi__91__c__93__<->M_atp__91__c__93__+M_h2o__91__c__93__+3M_h__91__c__93__	Made reversible to allow for de-acidification of cytoplasm
Bifidobacterium_bifidum_NCIMB_41171	R_FUCASE_OGLYCAN155e		A	M_MGlcn22_rl__91__e__93__+M_h2o__91__e__93__->M_fuc_L__91__e__93__+M_gal1b3acgal__91__e__93__	Added to allow for realistic mucin digestion
Bifidobacterium_bifidum_NCIMB_41171	R_FUCASE_OGLYCAN156e		A	M_MGlcn23_rl__91__e__93__+M_h2o__91__e__93__->M_fuc_L__91__e__93__+M_core2__91__e__93__	Added to allow for realistic mucin digestion
Bifidobacterium_bifidum_NCIMB_41171	R_GALt1r		D		Deleted for causing thermodynamic imbalance
Bifidobacterium_bifidum_NCIMB_41171	R_GLCP3		R	M_glycogen__91__c__93__+M_pi__91__c__93__<->M_g1p__91__c__93__+M_glycogenb__91__c__93__	Removed input h that created a mass imbalance
Bifidobacterium_bifidum_NCIMB_41171	R_GALt1r		D		Deleted for causing thermodynamic imbalance
Bifidobacterium_bifidum_NCIMB_41171	R_LDH_L		R	M_lac_L__91__c__93__+M_nad__91__c__93__->M_h__91__c__93__+M_nadh__91__c__93__+M_pyr__91__c__93__	Made irreversible to match literature
Bifidobacterium_breve_HPH0326	R_LDH_L		R	M_lac_L__91__c__93__+M_nad__91__c__93__->M_h__91__c__93__+M_nadh__91__c__93__+M_pyr__91__c__93__	Made irreversible to match literature
Bifidobacterium_breve_HPH0326	R_ATPS4		R	M_adp__91__c__93__+4M_h__91__e__93__+M_pi__91__c__93__<->M_atp__91__c__93__+M_h2o__91__c__93__+3M_h__91__c__93__	Made reversible to allow for de-acidification of cytoplasm
Bifidobacterium_breve_HPH0326	R_CD2t6r		R	M_cd2__91__c__93__+M_h__91__e__93__+M_k__91__e__93__->M_cd2__91__e__93__+M_h__91__c__93__+M_k__91__c__93__	Made irreversible to prevent unrealistic proton gradient buildup
Bifidobacterium_breve_HPH0326	R_LCTSt		A	M_h__91__e__93__+M_lcts__91__e__93__<->M_h__91__c__93__+M_lcts__91__c__93__	Added to allow for lactose digestion
Bifidobacterium_breve_HPH0326	R_GLCP3		R	M_glycogen__91__c__93__+M_pi__91__c__93__<->M_g1p__91__c__93__+M_glycogenb__91__c__93__	Removed input h that created a mass imbalance
Bifidobacterium_breve_HPH0326	R_EX_GOS5__40__e__41__		A	M_GOS5__91__e__93__	Added to allow for prebiotic digestion
Bifidobacterium_breve_HPH0326	R_EX_GOS4__40__e__41__		A	M_GOS4__91__e__93__	Added to allow for prebiotic digestion
Bifidobacterium_breve_HPH0326	R_EX_GOS3__40__e__41__		A	M_GOS3__91__e__93__	Added to allow for prebiotic digestion
Bifidobacterium_breve_HPH0326	R_ENDOGAL_GOS5		A	M_h2o__91__e__93__+M_GOS5__91__e__93__->M_galtrio__91__e__93__+M_lcts__91__c__93__	Added to allow for prebiotic digestion
Bifidobacterium_breve_HPH0326	R_ENDOGAL_GOS4		A	M_h2o__91__e__93__+M_GOS4__91__e__93__->M_galbio__91__e__93__+M_lcts__91__c__93__	Added to allow for prebiotic digestion
Bifidobacterium_breve_HPH0326	R_galtrioabc		A	M_atp__91__c__93__+M_h2o__91__c__93__+M_galtrio__91__e__93__->M_adp__91__c__93__+M_h__91__c__93__+M_galtrio__91__c__93__+M_pi__91__c__93__	Added to allow for prebiotic digestion
Bifidobacterium_breve_HPH0326	R_galbioabc		A	M_atp__91__c__93__+M_h2o__91__c__93__+M_galbio__91__e__93__->M_adp__91__c__93__+M_h__91__c__93__+M_galbio__91__c__93__+M_pi__91__c__93__	Added to allow for prebiotic digestion
Bifidobacterium_breve_HPH0326	R_GOS3abc		A	M_atp__91__c__93__+M_h2o__91__c__93__+M_GOS3__91__e__93__->M_adp__91__c__93__+M_h__91__c__93__+M_GOS3__91__c__93__+M_pi__91__c__93__	Added to allow for prebiotic digestion
Bifidobacterium_breve_HPH0326	R_LACZ_GOS3		A	M_h2o__91__c__93__+M_GOS3__91__c__93__->M_lcts__91__c__93__+M_gal__91__c__93__	Added to allow for prebiotic digestion
Bifidobacterium_breve_HPH0326	R_LACZ_galtrio		A	M_h2o__91__c__93__+M_galtrio__91__c__93__->M_galbio__91__c__93__+M_gal__91__c__93__	Added to allow for prebiotic digestion
Bifidobacterium_breve_HPH0326	R_LACZ_galbio		A	M_h2o__91__c__93__+M_galbio__91__c__93__->M_gal__91__c__93__+M_gal__91__c__93__	Added to allow for prebiotic digestion
Bifidobacterium_longum_infantis_ATCC_15697	R_LCTSt		A	M_h__91__e__93__+M_lcts__91__e__93__<->M_h__91__c__93__+M_lcts__91__c__93__	Added to allow for lactose digestion
Bifidobacterium_longum_infantis_ATCC_15697	R_ATPS4		R	M_adp__91__c__93__+4M_h__91__e__93__+M_pi__91__c__93__<->M_atp__91__c__93__+M_h2o__91__c__93__+3M_h__91__c__93__	Made reversible to allow for de-acidification of cytoplasm
Bifidobacterium_longum_infantis_ATCC_15697	R_GALt2_2		R	M_gal__91__e__93__+2M_h__91__e__93__->M_gal__91__c__93__+2M_h__91__c__93__	Made irreversible to prevent unrealistic proton gradient buildup
Bifidobacterium_longum_infantis_ATCC_15697	R_GLCP3		R	M_glycogen__91__c__93__+M_pi__91__c__93__<->M_g1p__91__c__93__+M_glycogenb__91__c__93__	Removed input h that created a mass imbalance
Bifidobacterium_longum_infantis_ATCC_15697	R_EX_GOS5__40__e__41__		A	M_GOS5__91__e__93__	Added to allow for prebiotic digestion
Bifidobacterium_longum_infantis_ATCC_15697	R_EX_GOS4__40__e__41__		A	M_GOS4__91__e__93__	Added to allow for prebiotic digestion
Bifidobacterium_longum_infantis_ATCC_15697	R_EX_GOS3__40__e__41__		A	M_GOS3__91__e__93__	Added to allow for prebiotic digestion
Bifidobacterium_longum_infantis_ATCC_15697	R_EX_2FuLa__40__e__41__		A	M_2FuLa__91__e__93__	Added to allow for prebiotic digestion
Bifidobacterium_longum_infantis_ATCC_15697	R_2FLabc		A	M_atp__91__c__93__+M_h2o__91__c__93__+M_2FuLa__91__e__93__->M_adp__91__c__93__+M_h__91__c__93__+M_2FuLa__91__c__93__+M_pi__91__c__93__	Added to allow for prebiotic digestion
Bifidobacterium_longum_infantis_ATCC_15697	R_FUC		A	M_h2o__91__c__93__+M_2FuLa__91__c__93__->M_fuc_L__91__c__93__+M_lcts__91__c__93__	Added to allow for prebiotic digestion
Bifidobacterium_longum_infantis_ATCC_15697	R_ENDOGAL_GOS5		A	M_h2o__91__e__93__+M_GOS5__91__e__93__->M_galtrio__91__e__93__+M_lcts__91__c__93__	Added to allow for prebiotic digestion
Bifidobacterium_longum_infantis_ATCC_15697	R_ENDOGAL_GOS4		A	M_h2o__91__e__93__+M_GOS4__91__e__93__->M_galbio__91__e__93__+M_lcts__91__c__93__	Added to allow for prebiotic digestion
Bifidobacterium_longum_infantis_ATCC_15697	R_galtrioabc		A	M_atp__91__c__93__+M_h2o__91__c__93__+M_galtrio__91__e__93__->M_adp__91__c__93__+M_h__91__c__93__+M_galtrio__91__c__93__+M_pi__91__c__93__	Added to allow for prebiotic digestion
Bifidobacterium_longum_infantis_ATCC_15697	R_galbioabc		A	M_atp__91__c__93__+M_h2o__91__c__93__+M_galbio__91__e__93__->M_adp__91__c__93__+M_h__91__c__93__+M_galbio__91__c__93__+M_pi__91__c__93__	Added to allow for prebiotic digestion
Bifidobacterium_longum_infantis_ATCC_15697	R_GOS3abc		A	M_atp__91__c__93__+M_h2o__91__c__93__+M_GOS3__91__e__93__->M_adp__91__c__93__+M_h__91__c__93__+M_GOS3__91__c__93__+M_pi__91__c__93__	Added to allow for prebiotic digestion
Bifidobacterium_longum_infantis_ATCC_15697	R_LACZ_GOS3		A	M_h2o__91__c__93__+M_GOS3__91__c__93__->M_lcts__91__c__93__+M_gal__91__c__93__	Added to allow for prebiotic digestion
Bifidobacterium_longum_infantis_ATCC_15697	R_LACZ_galtrio		A	M_h2o__91__c__93__+M_galtrio__91__c__93__->M_galbio__91__c__93__+M_gal__91__c__93__	Added to allow for prebiotic digestion
Bifidobacterium_longum_infantis_ATCC_15697	R_LACZ_galbio		A	M_h2o__91__c__93__+M_galbio__91__c__93__->M_gal__91__c__93__+M_gal__91__c__93__	Added to allow for prebiotic digestion
Bifidobacterium_longum_infantis_ATCC_15697	R_LDH_L		R	M_lac_L__91__c__93__+M_nad__91__c__93__->M_h__91__c__93__+M_nadh__91__c__93__+M_pyr__91__c__93__	Made irreversible to match literature
Escherichia_coli_SE11	R_GALt2_2		R	M_gal__91__e__93__+2M_h__91__e__93__->M_gal__91__c__93__+2M_h__91__c__93__	Made irreversible to prevent unrealistic proton gradient buildup
Escherichia_coli_SE11	R_ASPt2_2		R	M_asp_L__91__e__93__+M_h__91__e__93__->M_asp_L__91__c__93__+M_h__91__c__93__	Made irreversible to prevent unrealistic proton gradient buildup
Escherichia_coli_SE11	R_GLCP3		R	M_glycogen__91__c__93__+M_pi__91__c__93__<->M_g1p__91__c__93__+M_glycogenb__91__c__93__	Removed input h that created a mass imbalance
Escherichia_coli_SE11	R_GLCS3		R	M_adpglc__91__c__93__+M_glycogenb__91__c__93__<->M_adp__91__c__93__+M_h__91__c__93__+M_glycogen__91__c__93__	Added output h to achieve mass balance
Escherichia_coli_SE11	R_LDH_L		R	M_lac_L__91__c__93__+M_nad__91__c__93__->M_h__91__c__93__+M_nadh__91__c__93__+M_pyr__91__c__93__	Made irreversible to match literature
Eubacterium_hallii_DSM_3353	R_LCTSt		A	M_h__91__e__93__+M_lcts__91__e__93__<->M_h__91__c__93__+M_lcts__91__c__93__	Added to allow for lactose digestion
Eubacterium_hallii_DSM_3353	R_12PPDt		A	M_12ppd_S__91__e__93__<->M_12ppd_S__91__c__93__	Added to allow for 12ppd digestion
Eubacterium_hallii_DSM_3353	R_EX_lcts__40__e__41__		A	M_lcts__91__e__93__	Added to allow for lactose digestion
Eubacterium_hallii_DSM_3353	R_EX_12ppd_S__40__e__41__		A	M_12ppd_S__91__e__93__	Added to allow for 12ppd digestion
Roseburia_inulinivorans_DSM_16841	R_EX_lcts__40__e__41__		A	M_lcts__91__e__93__	Added to allow for lactose digestion
Roseburia_inulinivorans_DSM_16841	R_UGLT		A	M_gal1p__91__c__93__+M_udpg__91__c__93__<->M_g1p__91__c__93__+M_udpgal__91__c__93__	Added to allow for lactose digestion
Roseburia_inulinivorans_DSM_16841	R_PGMT		A	M_g1p__91__c__93__<->M_g6p__91__c__93__	Added to allow for lactose digestion
Roseburia_inulinivorans_DSM_16841	R_GLCP3		R	M_glycogen__91__c__93__+M_pi__91__c__93__<->M_g1p__91__c__93__+M_glycogenb__91__c__93__	Removed input h that created a mass imbalance
Roseburia_inulinivorans_DSM_16841	R_GLCS3		R	M_adpglc__91__c__93__+M_glycogenb__91__c__93__<->M_adp__91__c__93__+M_h__91__c__93__+M_glycogen__91__c__93__	Added output h to achieve mass balance
Roseburia_inulinivorans_DSM_16841	R_LCTSt		A	M_h__91__e__93__+M_lcts__91__e__93__<->M_h__91__c__93__+M_lcts__91__c__93__	Added to allow for lactose digestion
Roseburia_inulinivorans_DSM_16841	R_EX_lcts__40__e__41__		A	M_lcts__91__e__93__	Added to allow for lactose digestion
Ruminococcus_gnavus_ATCC_29149	R_GLCP3		R	M_glycogen__91__c__93__+M_pi__91__c__93__<->M_g1p__91__c__93__+M_glycogenb__91__c__93__	Removed input h that created a mass imbalance
Ruminococcus_gnavus_ATCC_29149	R_GLCS3		R	M_adpglc__91__c__93__+M_glycogenb__91__c__93__<->M_adp__91__c__93__+M_h__91__c__93__+M_glycogen__91__c__93__	Added output h to achieve mass balance
Ruminococcus_gnavus_ATCC_29149	R_LCTSt		A	M_h__91__e__93__+M_lcts__91__e__93__<->M_h__91__c__93__+M_lcts__91__c__93__	Added to allow for lactose digestion
Ruminococcus_gnavus_ATCC_29149	R_EX_lcts__40__e__41__		A	M_lcts__91__e__93__	Added to allow for lactose digestion
Parabacteroides_distasonis_ATCC_8503	R_GLCP3		R	M_glycogen__91__c__93__+M_pi__91__c__93__<->M_g1p__91__c__93__+M_glycogenb__91__c__93__	Removed input h that created a mass imbalance
Parabacteroides_distasonis_ATCC_8503	R_GALt2_2		R	M_gal__91__e__93__+2M_h__91__e__93__->M_gal__91__c__93__+2M_h__91__c__93__	Made irreversible to prevent unrealistic proton gradient buildup
Haemophilus_parainfluenzae_T3T1	R_LCTSt		A	M_h__91__e__93__+M_lcts__91__e__93__<->M_h__91__c__93__+M_lcts__91__c__93__	Added to allow for lactose digestion
Haemophilus_parainfluenzae_T3T1	R_EX_lcts__40__e__41__		A	M_lcts__91__e__93__	Added to allow for lactose digestion
Rothia_mucilaginosa_DY_18	R_LCTSt		A	M_h__91__e__93__+M_lcts__91__e__93__<->M_h__91__c__93__+M_lcts__91__c__93__	Added to allow for lactose digestion
Rothia_mucilaginosa_DY_18	R_LACZ		A	M_h2o__91__c__93__+M_lcts__91__c__93__->M_gal__91__c__93__+M_glc_D__91__c__93__	Added to allow for lactose digestion
Rothia_mucilaginosa_DY_18	R_gaLCTSt		A	M_h__91__e__93__+M_gal__91__e__93__<->M_h__91__c__93__+M_gal__91__c__93__	Added to allow for galactose digestion
Rothia_mucilaginosa_DY_18	R_EX_lcts__40__e__41__		A	M_lcts__91__e__93__	Added to allow for lactose digestion
Rothia_mucilaginosa_DY_18	R_EX_gal__40__e__41__		A	M_gal__91__e__93__	Added to allow for galactose digestion
Clostridium_butyricum_DSM_10702	R_GLCP3		R	M_glycogen__91__c__93__+M_pi__91__c__93__<->M_g1p__91__c__93__+M_glycogenb__91__c__93__	Removed input h that created a mass imbalance
Clostridium_butyricum_DSM_10702	R_GLCS3		R	M_adpglc__91__c__93__+M_glycogenb__91__c__93__<->M_adp__91__c__93__+M_h__91__c__93__+M_glycogen__91__c__93__	Added output h to achieve mass balance
Collinsella_aerofaciens_ATCC_25986	R_GLCP3		R	M_glycogen__91__c__93__+M_pi__91__c__93__<->M_g1p__91__c__93__+M_glycogenb__91__c__93__	Removed input h that created a mass imbalance
Collinsella_aerofaciens_ATCC_25986	R_GLCS3		R	M_adpglc__91__c__93__+M_glycogenb__91__c__93__<->M_adp__91__c__93__+M_h__91__c__93__+M_glycogen__91__c__93__	Added output h to achieve mass balance
Enterococcus_faecalis_OG1RF_ATCC_47077	R_sink_q8__40__c__41__		R	M_q8__91__c__93__	Made irreversible to prevent unrealistic import into cytoplasm
Model	Changed metabolite formulas:	Associated reaction	Former value	New value
Bacteroides_vulgatus_ATCC_8482	m_teich_45_BS	R_TEICH45	X	C630H945N45O630P45
Streptococcus_oralis_Uo5	m_tcam	R_TECA4S	X	C420H752N30O391
Streptococcus_oralis_Uo5	M_glyc45tcaala_D	R_TECAAE	X	C286H477N47O238
Streptococcus_oralis_Uo5	M_glyc45tcaglc__91__c__93__	R_TECAGE	X	C421H747N2O463
Streptococcus_oralis_Uo5	M_glyc45tca__91__c__93__	R_TECAUE	X	C151H297N2O238
Streptococcus_oralis_Uo5	M_gt1b_hs__91__c__93__	R_NEU23	C77H127N5O46FULLRCO	C77H127N5O46	Removed comment inside formula
Streptococcus_oralis_Uo5	M_gd1b_hs__91__c__93__	R_NEU23	C66H111N4O38FULLRCO	C66H111N4O38	Removed comment inside formula
Staphylococcus_epidermidis_ATCC_12228	m_tcam	R_TECA4S	X	C420H752N30O391
Staphylococcus_epidermidis_ATCC_12228	M_glyc45tcaala_D	R_TECAAE	X	C286H477N47O238
Staphylococcus_epidermidis_ATCC_12228	M_glyc45tcaglc__91__c__93__	R_TECAGE	X	C421H747N2O463
Staphylococcus_epidermidis_ATCC_12228	M_glyc45tca__91__c__93__	R_TECAUE	X	C151H297N2O238
Clostridium_butyricum_DSM_10702	M_glyc45tcaala_D	R_TECAAE	X	C286H477N47O238
Clostridium_butyricum_DSM_10702	M_glyc45tcaglc__91__c__93__	R_TECAGE	X	C421H747N2O463
Clostridium_butyricum_DSM_10702	M_glyc45tca__91__c__93__	R_TECAUE	X	C151H297N2O238
Clostridium_butyricum_DSM_10702	m_teich_45_BS	R_TEICH45	X	C630H945N45O630P45
Clostridium_butyricum_DSM_10702	m_tcam	R_TECA4S	X	C420H752N30O391
Gemella_morbillorum_M424	m_tcam	R_TECA4S	X	C420H752N30O391
Gemella_morbillorum_M424	M_glyc45tcaala_D	R_TECAAE	X	C286H477N47O238
Gemella_morbillorum_M424	M_glyc45tcaglc__91__c__93__	R_TECAGE	X	C421H747N2O463
Gemella_morbillorum_M424	M_glyc45tca__91__c__93__	R_TECAUE	X	C151H297N2O238
Escherichia_coli_SE11	m_teich_45_BS	R_TEICH45	X	C630H945N45O630P45
Collinsella_aerofaciens_ATCC_25986	m_tcam	R_TECA4S	X	C420H752N30O391
Collinsella_aerofaciens_ATCC_25986	M_glyc45tcaala_D	R_TECAAE	X	C286H477N47O238
Collinsella_aerofaciens_ATCC_25986	M_glyc45tcaglc__91__c__93__	R_TECAGE	X	C421H747N2O463
Collinsella_aerofaciens_ATCC_25986	M_glyc45tca__91__c__93__	R_TECAUE	X	C151H297N2O238
Enterococcus_faecalis_OG1RF_ATCC_47077	m_tcam	R_TECA4S	X	C420H752N30O391
Enterococcus_faecalis_OG1RF_ATCC_47077	M_glyc45tcaala_D	R_TECAAE	X	C286H477N47O238
Enterococcus_faecalis_OG1RF_ATCC_47077	M_glyc45tcaglc__91__c__93__	R_TECAGE	X	C421H747N2O463
Enterococcus_faecalis_OG1RF_ATCC_47077	M_glyc45tca__91__c__93__	R_TECAUE	X	C151H297N2O238
Enterococcus_faecalis_OG1RF_ATCC_47077	m_teich_45_BS	R_TEICH45	X	C630H945N45O630P45
Lactobacillus_gasseri_ATCC_33323	m_tcam	R_TECA4S	X	C420H752N30O391
Lactobacillus_gasseri_ATCC_33323	M_glyc45tcaala_D	R_TECAAE	X	C286H477N47O238
Lactobacillus_gasseri_ATCC_33323	M_glyc45tcaglc__91__c__93__	R_TECAGE	X	C421H747N2O463
Lactobacillus_gasseri_ATCC_33323	M_glyc45tca__91__c__93__	R_TECAUE	X	C151H297N2O238
Ruminococcus_gnavus_ATCC_29149	M_lcts__91__e__93__		-	C12H22O11
Ruminococcus_gnavus_ATCC_29149	M_cbl2__91__c__93__	R_CBL2D	C62H92CoN13O14P	C62H88CoN13O14P
Ruminococcus_gnavus_ATCC_29149	M_glyc45tcaala_D	R_TECAAE	X	C286H477N47O238
Ruminococcus_gnavus_ATCC_29149	M_glyc45tcaglc__91__c__93__	R_TECAGE	X	C421H747N2O463
Ruminococcus_gnavus_ATCC_29149	M_glyc45tca__91__c__93__	R_TECAUE	X	C151H297N2O238
Eggerthella_sp_YY7918	M_glyc45tcaala_D	R_TECAAE	X	C286H477N47O238
Eggerthella_sp_YY7918	M_glyc45tcaglc__91__c__93__	R_TECAGE	X	C421H747N2O463
Eggerthella_sp_YY7918	M_glyc45tca__91__c__93__	R_TECAUE	X	C151H297N2O238
Roseburia_inulinivorans_DSM_16841	M_glyc45tcaala_D	R_TECAAE	X	C286H477N47O238
Roseburia_inulinivorans_DSM_16841	M_glyc45tcaglc__91__c__93__	R_TECAGE	X	C421H747N2O463
Roseburia_inulinivorans_DSM_16841	M_glyc45tca__91__c__93__	R_TECAUE	X	C151H297N2O238
Roseburia_inulinivorans_DSM_16841	M_cbl2__91__e__93__	R_CBL2D	C62H92CoN13O14P	C62H88CoN13O14P	Adjusted to correct imbalance and match CBL1
Roseburia_inulinivorans_DSM_16841	M_cbl2__91__c__93__	R_CBL2D	C62H92CoN13O14P	C62H88CoN13O14P	Adjusted to correct imbalance and match CBL1
Roseburia_inulinivorans_DSM_16841	M_lcts__91__e__93__		-	C12H22O11
Eubacterium_hallii_DSM_3353	m_teich_45_BS	R_TEICH45	X	C630H945N45O630P45
Eubacterium_hallii_DSM_3353	M_cbl2__91__c__93__	R_CBL2D	C62H92CoN13O14P	C62H88CoN13O14P	Adjusted to correct imbalance and match CBL1
Eubacterium_hallii_DSM_3353	M_12ppd_S__91__e__93__		-	C3H8O2
Eubacterium_hallii_DSM_3353	M_lcts__91__e__93__		-	C12H22O11
Bifidobacterium_bifidum_NCIMB_41171	M_glyc45tcaala_D	R_TECAAE	X	C286H477N47O238
Bifidobacterium_bifidum_NCIMB_41171	M_glyc45tcaglc__91__c__93__	R_TECAGE	X	C421H747N2O463
Bifidobacterium_bifidum_NCIMB_41171	M_glyc45tca__91__c__93__	R_TECAUE	X	C151H297N2O238
Bifidobacterium_bifidum_NCIMB_41171	M_2FuLa__91__e__93__	R_FUC	-	C18H32O15
Bifidobacterium_bifidum_NCIMB_41171	M_GOS3__91__e__93__	R_LACZ_GOS3	-	C18H32O16
Bifidobacterium_bifidum_NCIMB_41171	M_GOS4__91__e__93__	R_LACZ_GOS4	-	C24H42O21
Bifidobacterium_bifidum_NCIMB_41171	M_GOS5__91__e__93__	R_LACZ_GOS5	-	C30H52O26
Bifidobacterium_bifidum_NCIMB_41171	M_galbio__91__e__93__	R_LACZ_galbio	-	C12H22O11
Bifidobacterium_bifidum_NCIMB_41171	M_galtrio__91__e__93__	R_LACZ_galtrio	-	C18H32O16
Bifidobacterium_bifidum_NCIMB_41171	M_fuc_L__91__e__93__	R_FUC	-	C6H12O5
Bifidobacterium_longum_infantis_ATCC_15697	M_glyc45tcaala_D	R_TECAAE	X	C286H477N47O238
Bifidobacterium_longum_infantis_ATCC_15697	M_glyc45tcaglc__91__c__93__	R_TECAGE	X	C421H747N2O463
Bifidobacterium_longum_infantis_ATCC_15697	M_glyc45tca__91__c__93__	R_TECAUE	X	C151H297N2O238
Bifidobacterium_longum_infantis_ATCC_15697	M_2FuLa__91__c__93__	R_FUC	-	C18H32O15
Bifidobacterium_longum_infantis_ATCC_15697	M_2FuLa__91__e__93__	R_2FLabc	-	C18H32O15
Bifidobacterium_longum_infantis_ATCC_15697	M_GOS3__91__c__93__	R_LACZ_GOS3	-	C18H32O16
Bifidobacterium_longum_infantis_ATCC_15697	M_GOS3__91__e__93__	R_GOS3abc	-	C18H32O16
Bifidobacterium_longum_infantis_ATCC_15697	M_GOS4__91__c__93__	-	-	C24H42O21
Bifidobacterium_longum_infantis_ATCC_15697	M_GOS4__91__e__93__	R_LACZ_GOS4	-	C24H42O21
Bifidobacterium_longum_infantis_ATCC_15697	M_GOS5__91__c__93__	-	-	C30H52O26
Bifidobacterium_longum_infantis_ATCC_15697	M_GOS5__91__e__93__	R_LACZ_GOS5	-	C30H52O26
Bifidobacterium_longum_infantis_ATCC_15697	M_galbio__91__e__93__		-	C12H22O11
Bifidobacterium_longum_infantis_ATCC_15697	M_galbio__91__c__93__	R_LACZ_galbio	-	C12H22O11
Bifidobacterium_longum_infantis_ATCC_15697	M_galtrio__91__e__93__		-	C18H32O16
Bifidobacterium_longum_infantis_ATCC_15697	M_galtrio__91__c__93__	R_LACZ_galtrio	-	C18H32O16
Bifidobacterium_breve_HPH0326	M_GOS3__91__c__93__	R_LACZ_GOS3	-	C18H32O16
Bifidobacterium_breve_HPH0326	M_GOS3__91__e__93__	R_GOS3abc	-	C18H32O16
Bifidobacterium_breve_HPH0326	M_GOS4__91__c__93__	-	-	C24H42O21
Bifidobacterium_breve_HPH0326	M_GOS4__91__e__93__	R_LACZ_GOS4	-	C24H42O21
Bifidobacterium_breve_HPH0326	M_GOS5__91__c__93__	-	-	C30H52O26
Bifidobacterium_breve_HPH0326	M_GOS5__91__e__93__	R_LACZ_GOS5	-	C30H52O26
Bifidobacterium_breve_HPH0326	M_galbio__91__e__93__	R_galtrioabc	-	C12H22O11
Bifidobacterium_breve_HPH0326	M_galbio__91__c__93__	R_LACZ_galbio	-	C12H22O11
Bifidobacterium_breve_HPH0326	M_galtrio__91__e__93__		-	C18H32O16
Bifidobacterium_breve_HPH0326	M_galtrio__91__c__93__	R_LACZ_galtrio	-	C18H32O16
Rothia_mucilaginosa_DY_18	M_gal__91__e__93__	R_gaLCTSt	X	C6H12O6
Rothia_mucilaginosa_DY_18	M_lcts__91__e__93__		-	C12H22O11
Rothia_mucilaginosa_DY_18	M_lcts__91__c__93__		-	C12H22O11
Eubacterium_hallii_DSM_3353	M_12ppd_S__91__e__93__		-	C3H8O2
Haemophilus_parainfluenzae_T3T1	M_lcts__91__e__93__		-	C12H22O11
Propionibacterium_acnes_KPA171202	M_gt1b_hs__91__c__93__	R_NEU23	C77H127N5O46FULLRCO	C77H127N5O46	Removed comment inside formula
Propionibacterium_acnes_KPA171202	M_gd1b_hs__91__c__93__	R_NEU23	C66H111N4O38FULLRCO	C66H111N4O38	Removed comment inside formula
