## Supplemental Table 2 for "Simulations of the infant gut microbiota suggest that complex ecological interactions regulate effects of human milk oligosaccharides on microbial mucin consumption"

Species	Name	Input	Output
B. bifidum	R_BHEXNACASE_OGLYCAN75e	MGlcn23_rl	MGlcn22_rl+acgam
B. vulgatus	R_BHEXNACASE_OGLYCAN75e	MGlcn23_rl	MGlcn22_rl+acgam
P. distasonis	R_BHEXNACASE_OGLYCAN75e	MGlcn23_rl	MGlcn22_rl+acgam
B. vulgatus	R_FUCASE_OGLYCAN156e	MGlcn23_rl	core2_rl+fuc_L
P. distasonis	R_FUCASE_OGLYCAN156e	MGlcn23_rl	core2_rl+fuc_L
B. bifidum	R_FUCASE_OGLYCAN156e	MGlcn23_rl	core2_rl+fuc_L
P. distasonis	R_FUCASE_OGLYCAN155e	MGlcn22_rl	gal1b3acgal+fuc_L
B. vulgatus	R_FUCASE_OGLYCAN155e	MGlcn22_rl	gal1b3acgal+fuc_L
B. bifidum	R_FUCASE_OGLYCAN155e	MGlcn22_rl	gal1b3acgal+fuc_L
B. vulgatus	R_BGALASE_OGLYCAN148e	gal1b3acgal	acgal+gal
B. bifidum	R_BGALASE_OGLYCAN148e	gal1b3acgal	acgal+gal
E. coli	R_BGALASE_OGLYCAN148e	gal1b3acgal	acgal+gal
P. distasonis	R_BGALASE_OGLYCAN148e	gal1b3acgal	acgal+gal
B. vulgatus	R_BGALASE_OGLYCAN149e	core2_rl	agam1b6agal+gal
P. distasonis	R_BGALASE_OGLYCAN149e	core2_rl	agam1b6agal+gal
E. coli	R_BGALASE_OGLYCAN149e	core2_rl	agam1b6agal+gal
B. bifidum	R_BGALASE_OGLYCAN149e	core2_rl	agam1b6agal+gal
B. vulgatus	R_BHEXNACASE_OGLYCAN88e	core2_rl	gal1b3acgal+acgam
P. distasonis	R_BHEXNACASE_OGLYCAN88e	core2_rl	gal1b3acgal+acgam
B. bifidum	R_BHEXNACASE_OGLYCAN88e	core2_rl	gal1b3acgal+acgam
B. vulgatus	R_BHEXNACASE_OGLYCAN93e	agam1b6agal	acgal+acgam
P. distasonis	R_BHEXNACASE_OGLYCAN93e	agam1b6agal	acgal+acgam
B. bifidum	R_BHEXNACASE_OGLYCAN93e	agam1b6agal	acgal+acgam
